# Analysis of cancer genomic amplifications identifies druggable collateral dependencies within the amplicon

**DOI:** 10.1101/2022.11.16.516737

**Authors:** G Pons, G Gallo-Oller, N Navarro, P Zarzosa, J Sansa-Girona, L García-Gilabert, A Magdaleno, MF Segura, J Sánchez de Toledo, S Gallego, L Moreno, J Roma

## Abstract

The identification of novel therapeutic targets for specific cancer molecular subtypes is crucial for the development of precision oncology. In the last years, CRISPR/Cas9 screens have accelerated the discovery and validation of new targets associated with different tumor types, mutations or fusions. However, there are still many cancer vulnerabilities associated with specific molecular features that remain to be explored. Here we used data from CRISPR/Cas9 screens in 954 cancer cell lines to identify gene dependencies associated with 16 common cancer genomic amplifications. We found that high-copy number genomic amplifications generate multiple collateral dependencies within the amplified region in 94% of cases. Further, to prioritize candidate targets for each chromosomal region amplified, we integrated gene dependency parameters with both druggability data and subcellular location. Finally, analysis of the relationship between gene expression and gene dependency leads to the identification of genes, the expression of which may constitute predictive biomarkers of dependency.
