## Supplementary material for "Analysis of cancer genomic amplifications identifies druggable collateral dependencies within the amplicon": Table S1A

### Sheet: Table 1a
	Cancer Type	Cancer Subtype	n		%
	Adrenal	Adrenocortical Carcinoma	89	223	2.08178
		Pheochromocytoma	134
	Bile Duct	Cholangiocarcinoma	36	36	0.336072
	Breast	Invasive Breast Carcinoma	1070	1070	9.9888
	Cervix	Cervical Adenocarcinoma	46	293	2.73525
		Cervical Squamous Cell Carcinoma	247		2.73525
	Colorectal	Colorectal Adenocarcinoma	592	592	5.52651
	Esophagus	Esophageal Squamous Cell Carcinoma	95	607	5.66654
		Esophagogastric Adenocarcinoma	512		5.66654
	Eye	Ocular Melanoma	80	80	0.746826
	Gastric	Undifferentiated Stomach Adenocarcinoma	13	13	0.121359
	Germ cell	Non-Seminomatous Germ Cell Tumor	86	86	0.802838
	Kidney	Renal Clear Cell Carcinoma	509	857	8.00037
		Renal Non-Clear Cell Carcinoma	348		8.00037
	Liver	Fibrolamellar Carcinoma	3	367	3.42606
		Hepatocellular Carcinoma	364		3.42606
	Lung	Non-Small Cell Lung Cancer	998	1085	10.1288
		Pleural Mesothelioma	87		10.1288
	Lymphocyte	Leukemia	191	239	2.23114
		Mature B-Cell Neoplasms	48		2.23114
	Nervous System	Diffuse Glioma	510	1113	10.3902
		Encapsulated Glioma	1		10.3902
		Glioblastoma	575		10.3902
		Miscellaneous Neuroepithelial Tumor	27		10.3902
	Ovary	Ovarian Epithelial Tumor	572	572	5.33981
	Pancreas	Pancreatic Adenocarcinoma	183	183	1.70836
	Prostate	Prostate Adenocarcinoma	489	489	4.56497
	Skin	Melanoma	367	367	3.42606
	Sarcoma	Sarcoma	253	253	2.36184
	Testis	Seminoma	63	63	0.588125
	Thymus	Thymic Epithelial Tumor	123	123	1.14824
	Thyroid	Well-Differentiated Thyroid Cancer	497	497	4.63966
	Upper Aerodigestive	Head and Neck Squamous Cell Carcinoma	517	517	4.82636
	Urinary tract	Bladder Urothelial Carcinoma	408	408	3.80881
	Uterus	Endometrial Carcinoma	579	579	5.40515
