## Supplementary material for "Analysis of cancer genomic amplifications identifies druggable collateral dependencies within the amplicon": Table S1B

### Sheet: Table 1b
	Cancer Type	Cancer Subtype	n		%
	Bile Duct	Cholangiocarcinoma	31	37	3.87841
		Gallbladder Adenocarcinoma	6		0
	Breast	Breast Adenocarcinoma	1	42	4.40252
		Breast Carcinoma	19		0
		Breast Ductal Carcinoma	21		0
		Unknown	1		0
	Cervix	Cervical Adenocarcinoma	3	15	1.57233
		Cervical Carcinoma	5		0
		Cervical Squamous	6		0
		Glassy Cell Carcinoma	1		0
	Colorectal	Colorectal Adenocarcinoma	51	51	5.34591
	Engineered	Engineered	2	2	0.209644
	Esophagus	Esophagus Adenocarcinoma	7	29	3.03983
		Esophagus Squamous	22		0
	Eye	Retinoblastoma	2	7	0.733753
		Uveal Melanoma	5		0
	Fibroblast	Fibroblast Soft Tissue	1	1	0.104822
	Gastric	Gastric Adenocarcinoma	29	29	3.03983
	Kidney	Malignant Rhabdoid Tumor	2	28	2.93501
		Renal Cell Carcinoma	24		0
		Unknown	2		0
	Liver	Hepatoblastoma	1	22	2.30608
		Hepatocellular Carcinoma	20		0
		Unknown	1		0
	Lung	Lung Carcinoid	1	125	13.1027
		Mesothelioma	14		0
		NSCLC	91		0
		SCLC	19		0
	Lymphocyte	ALL	15	107	11.2159
		AML	25		0
		ATL	1		0
		CLL	4		0
		CML	7		0
		Hodgkin Lymphoma	4		0
		Lymphoma Unspecified	5		0
		Multiple Myeloma	19		0
		Non Hodgkin Lymphoma	24		0
		Unspecified Leukemia	3		0
	Nervous System	Glioma	59	92	9.64361
		Medulloblastoma	7		0
		Meningioma	2		0
		Neuroblastoma	22		0
		PNET	2		0
	Ovary	Brenner Tumor	1	54	5.66038
		Mixed Germ Cell	1		0
		Ovary Adenocarcinoma	48		0
		Ovary Carcinoma	2		0
		SCCOHT	2		0
	Pancreas	Exocrine	44	44	4.61216
	Prostate	Prostate Adenocarcinoma	6	7	0.733753
		Prostate Hyperplasia	1		0
	Skin	Melanoma	58	65	6.81342
		Merkel Cell Carcinoma	3		0
		Skin Squamous	4		0
	Sarcoma	ATRT	5	70	7.33753
		Chondrosarcoma	1		0
		Epithelioid Sarcoma	2		0
		Ewing Sarcoma	16		0
		Fibrosarcoma	1		0
		Leiomyosarcoma	2		0
		Liposarcoma	8		0
		Malignant Rhabdoid Tumor	7		0
		Osteosarcoma	10		0
		Pleomorphic Sarcoma	1		0
		Rhabdomyosarcoma	10		0
		Synovial Sarcoma	5		0
		Thyroid Sarcoma	1		0
		Undifferentiated Sarcoma	1		0
	Thyroid	Thyroid Carcinoma	11	13	1.36268
		Thyroid Squamous	2		0
	Upper Aerodigestive	Upper Aerodigestive Squamous	50	50	5.24109
	Urinary Tract	Bladder Carcinoma	30	30	3.14465
	Uterus	Choriocarcinoma	3	34	3.56394
		Clear Cell Carcinoma	1		0
		Endometrial Adenocarcinoma	21		0
		Endometrial Adenosquamous	1		0
		Endometrial Squamous	3		0
		Endometrial Stromal Sarcoma	1		0
		MMMT	2		0
		Mullerian Carcinoma	1		0
		Uterine Carcinosarcoma	1		0
